# Exploring intra-species diversity through non-redundant pangenome assemblies

**DOI:** 10.1101/2022.03.25.485477

**Authors:** Fernando Puente-Sánchez, Matthias Hoetzinger, Moritz Buck, Stefan Bertilsson

## Abstract

At the genome level, microorganisms are highly adaptable both in terms of allele and gene composition. Such heritable traits emerge in response to different environmental niches and can have a profound influence on microbial community dynamics. As a consequence of this, any individual genome or clonal population will contain merely a fraction of the total genetic diversity of any operationally defined “species”, with the collective from that group presenting the broader genomic diversity known as the pangenome. Pangenomes are valuable concepts for studying evolution and adaptation in microorganisms, as they partition genomes into core regions (present in all the genomes, and responsible for housekeeping and species-level niche adaptation) and accessory regions (present only in some genomes, and responsible for ecotype divergence).

Here we present *SuperPang*, an algorithm capable of producing pangenome assemblies from a set of input genomes of varying quality, including metagenome-assembled genomes or MAGs. *SuperPang* runs in linear time and its results are complete, non-redundant, preserve gene ordering and contain both coding and non-coding regions. Our approach provides a modular view of the pangenome, identifying operons and genomic islands, and allowing to track their prevalence in different populations. We illustrate our approach by analyzing the intra-species diversity of *Polynucleobacter*, a clade of ubiquitous freshwater microorganisms characterized by their streamlined genomes and their ecological versatility. We show how *SuperPang* facilitates the simultaneous analysis of allelic and gene content variation under different environmental pressures, allowing us to study the drivers of microbial diversification at unprecedented resolution.
