## Supplementary Table S1 for "Exploring intra-species diversity through non-redundant pangenome assemblies"

### Sheet: Sheet1
Supplementary Table S1: Genomes used in this work
Species	Type	Reference DOI	Species	Strain / genome name	GenBank accession	Genome size (bp)	CheckM Completeness	CheckM Contamination
Polynucleobacter paneuropeus	Isolate	10.1093/gbe/evab019	Polynucleobacter paneuropeus	AP-RePozz10-5-G5	CP049683	1631403	89.73	0.86
Polynucleobacter paneuropeus	Isolate	10.1093/gbe/evab019	Polynucleobacter paneuropeus	AP-RePozz9-10-D2	CP049682	1708534	89.73	0.87
Polynucleobacter paneuropeus	Isolate	10.1093/gbe/evab019	Polynucleobacter paneuropeus	AP-RePozz9-10-D3	JAANHW000000000	1646867	89.73	0.86
Polynucleobacter paneuropeus	Isolate	10.1093/gbe/evab019	Polynucleobacter paneuropeus	AP-RePozz9-5-D10	CP049681	1642269	89.76	1.89
Polynucleobacter paneuropeus	Isolate	10.1093/gbe/evab019	Polynucleobacter paneuropeus	AP-RePozz9-5-G2	CP049680	1640456	89.73	0.86
Polynucleobacter paneuropeus	Isolate	10.1093/gbe/evab019	Polynucleobacter paneuropeus	AP-Creno-20-G10	CP049679	1608004	88.79	1.05
Polynucleobacter paneuropeus	Isolate	10.1093/gbe/evab019	Polynucleobacter paneuropeus	AP-Creno-5A-D2	CP049684	1651144	89.76	1.89
Polynucleobacter paneuropeus	Isolate	10.1093/gbe/evab019	Polynucleobacter paneuropeus	MWH-Creno-4B4	CP030086	1613813	88.03	1.14
Polynucleobacter paneuropeus	Isolate	10.1093/gbe/evab019	Polynucleobacter paneuropeus	AP-Npozz1-10B-G10	JAANFI000000000	1714761	89.73	1.4
Polynucleobacter paneuropeus	Isolate	10.1093/gbe/evab019	Polynucleobacter paneuropeus	AP-NPozz1-20-C2	JAANFJ000000000	1674194	89.73	1.39
Polynucleobacter paneuropeus	Isolate	10.1093/gbe/evab019	Polynucleobacter paneuropeus	AP-SaBe1-20-A5	JAANFB000000000	1738220	89.73	1.3
Polynucleobacter paneuropeus	Isolate	10.1093/gbe/evab019	Polynucleobacter paneuropeus	AP-SaBe1-20-G4	CP049636	1703023	89.73	1.74
Polynucleobacter paneuropeus	Isolate	10.1093/gbe/evab019	Polynucleobacter paneuropeus	TSB-SaBe1AW7	JAANFA000000000	1751456	89.54	1.1
Polynucleobacter paneuropeus	Isolate	10.1093/gbe/evab019	Polynucleobacter paneuropeus	AP-Hutt-20-G10	JAANGA000000000	1869622	90.49	1.97
Polynucleobacter paneuropeus	Isolate	10.1093/gbe/evab019	Polynucleobacter paneuropeus	AP-Latsch-80-F12	JAANGT000000000	1896370	90.68	0.73
Polynucleobacter paneuropeus	Isolate	10.1093/gbe/evab019	Polynucleobacter paneuropeus	HuttF10W10	JAANGC000000000	1921309	89.71	1.32
Polynucleobacter paneuropeus	Isolate	10.1093/gbe/evab019	Polynucleobacter paneuropeus	HuttF15W3	JAANGB000000000	1927780	89.71	1.32
Polynucleobacter paneuropeus	Isolate	10.1093/gbe/evab019	Polynucleobacter paneuropeus	HuttNr.2F15a+NSY	JAANFZ000000000	1913850	90.49	1.04
Polynucleobacter paneuropeus	Isolate	10.1093/gbe/evab019	Polynucleobacter paneuropeus	AP-EnzGG-20-H1	JAANGF000000000	1819388	89.57	1.23
Polynucleobacter paneuropeus	Isolate	10.1093/gbe/evab019	Polynucleobacter paneuropeus	AP-EnzGG-20-H5	JAANGW000000000	1818711	89.57	1.23
Polynucleobacter paneuropeus	Isolate	10.1093/gbe/evab019	Polynucleobacter paneuropeus	MWH-Gerlos5-1	JAANFL000000000	1727786	89.42	2.99
Polynucleobacter paneuropeus	Isolate	10.1093/gbe/evab019	Polynucleobacter paneuropeus	MWH-Gerlos4-1	JAANHV000000000	1785880	89.54	1.33
Polynucleobacter paneuropeus	Isolate	10.1093/gbe/evab019	Polynucleobacter paneuropeus	AP-SiebGG-20-C3	CP049635	1731595	89.57	0.84
Polynucleobacter paneuropeus	Isolate	10.1093/gbe/evab019	Polynucleobacter paneuropeus	AP-SiebGG-20-E10	JAANEZ000000000	1744663	89.54	0.54
Polynucleobacter paneuropeus	Isolate	10.1093/gbe/evab019	Polynucleobacter paneuropeus	AP-SiebGG-20-E3	CP049634	1784601	89.54	1.1
Polynucleobacter paneuropeus	Isolate	10.1093/gbe/evab019	Polynucleobacter paneuropeus	AP-SiebGG-20-E4	JAANGM000000000	1734098	89.73	0.82
Polynucleobacter paneuropeus	Isolate	10.1093/gbe/evab019	Polynucleobacter paneuropeus	AP-SiebGG-20-E6	CP049633	1696888	89.57	0.6
Polynucleobacter paneuropeus	Isolate	10.1093/gbe/evab019	Polynucleobacter paneuropeus	AP-SiebGG-20-E7	CP049632	1724992	89.73	1.31
Polynucleobacter paneuropeus	Isolate	10.1093/gbe/evab019	Polynucleobacter paneuropeus	MWH-Gerlos1-1	CP049619	1776762	89.54	2.43
Polynucleobacter paneuropeus	Isolate	10.1093/gbe/evab019	Polynucleobacter paneuropeus	MWH-Tro7-08W8	JAANHU000000000	1776818	88.79	2.79
Polynucleobacter paneuropeus	Isolate	10.1093/gbe/evab019	Polynucleobacter paneuropeus	AP-ClouGG-20-A8	JAANHC000000000	1873098	89.54	2.24
Polynucleobacter paneuropeus	Isolate	10.1093/gbe/evab019	Polynucleobacter paneuropeus	AP-ClouGG-20-B4	JAANHB000000000	1873767	89.54	2.24
Polynucleobacter paneuropeus	Isolate	10.1093/gbe/evab019	Polynucleobacter paneuropeus	AP-ClouGG-20-C3	JAANHA000000000	1873025	89.54	2.24
Polynucleobacter paneuropeus	Isolate	10.1093/gbe/evab019	Polynucleobacter paneuropeus	AP-ClouGG-20-C5	JAANGZ000000000	1872972	89.54	2.24
Polynucleobacter paneuropeus	Isolate	10.1093/gbe/evab019	Polynucleobacter paneuropeus	AP-ClouGG-20-D9	JAANGY000000000	1872355	89.54	2.24
Polynucleobacter paneuropeus	Isolate	10.1093/gbe/evab019	Polynucleobacter paneuropeus	AP-ClouGG-20-F1	JAANGX000000000	1872828	89.54	2.24
Polynucleobacter paneuropeus	Isolate	10.1093/gbe/evab019	Polynucleobacter paneuropeus	AP-YLGG-20-B7	JAANGL000000000	1828251	89.51	2.37
Polynucleobacter paneuropeus	Isolate	10.1093/gbe/evab019	Polynucleobacter paneuropeus	AP-YLGG-20-D4	JAANGK000000000	1827120	89.51	2.37
Polynucleobacter paneuropeus	Isolate	10.1093/gbe/evab019	Polynucleobacter paneuropeus	AP-YLGG-20-D8	JAANGJ000000000	1835841	89.51	2.37
Polynucleobacter paneuropeus	Isolate	10.1093/gbe/evab019	Polynucleobacter paneuropeus	AP-YLGG-20-G6	JAANGI000000000	1826172	89.51	2.37
Polynucleobacter paneuropeus	Isolate	10.1093/gbe/evab019	Polynucleobacter paneuropeus	MWH-UK1W16	QMCG00000000	1794830	88.94	1.07
Polynucleobacter paneuropeus	Isolate	10.1093/gbe/evab019	Polynucleobacter paneuropeus	UK3W13	JAANEW000000000	1817562	89.69	1.07
Polynucleobacter paneuropeus	Isolate	10.1093/gbe/evab019	Polynucleobacter paneuropeus	UK3W14Kol1	JAANEV000000000	1770035	89.51	1.07
Polynucleobacter paneuropeus	Isolate	10.1093/gbe/evab019	Polynucleobacter paneuropeus	MWH-Adler-W21	JAANFM000000000	1799429	89.54	2.94
Polynucleobacter paneuropeus	Isolate	10.1093/gbe/evab019	Polynucleobacter paneuropeus	AP-AinPum-20-C5	JAANET000000000	1812331	89.92	0.64
Polynucleobacter paneuropeus	Isolate	10.1093/gbe/evab019	Polynucleobacter paneuropeus	AP-AinPum-20-C6	JAANHG000000000	1817451	89.92	0.64
Polynucleobacter paneuropeus	Isolate	10.1093/gbe/evab019	Polynucleobacter paneuropeus	AP-AinPum-20-D2	JAANHF000000000	1830931	90.14	4.07
Polynucleobacter paneuropeus	Isolate	10.1093/gbe/evab019	Polynucleobacter paneuropeus	AP-AinPum-20-D8	JAANHE000000000	1831875	90.14	4.07
Polynucleobacter paneuropeus	Isolate	10.1093/gbe/evab019	Polynucleobacter paneuropeus	AP-AinPum-20-E2	JAANHD000000000	1811036	89.92	0.64
Polynucleobacter paneuropeus	Isolate	10.1093/gbe/evab019	Polynucleobacter paneuropeus	AP-Matth-20-A10	JAANFO000000000	1687167	89.54	2.87
Polynucleobacter paneuropeus	Isolate	10.1093/gbe/evab019	Polynucleobacter paneuropeus	AP-Matth-20-A9	JAANGS000000000	1694821	89.54	2.95
Polynucleobacter paneuropeus	Isolate	10.1093/gbe/evab019	Polynucleobacter paneuropeus	AP-Matth-80-A6	CP049642	1669308	89.54	3.07
Polynucleobacter paneuropeus	Isolate	10.1093/gbe/evab019	Polynucleobacter paneuropeus	AP-Ram-20A-G9	CP049641	1814479	89.92	0.64
Polynucleobacter paneuropeus	Isolate	10.1093/gbe/evab019	Polynucleobacter paneuropeus	AP-Ram-40-B10	CP049640	1737606	89.95	3.07
Polynucleobacter paneuropeus	Isolate	10.1093/gbe/evab019	Polynucleobacter paneuropeus	AP-RamGG-20A-D10	JAANGR000000000	1813450	89.92	0.64
Polynucleobacter paneuropeus	Isolate	10.1093/gbe/evab019	Polynucleobacter paneuropeus	AP-RamGG-20A-D9	CP049639	1823366	89.73	2.73
Polynucleobacter paneuropeus	Isolate	10.1093/gbe/evab019	Polynucleobacter paneuropeus	AP-RamGG-20A-F11	JAANGQ000000000	1831684	89.92	4.04
Polynucleobacter paneuropeus	Isolate	10.1093/gbe/evab019	Polynucleobacter paneuropeus	AP-RamGG-20A-F8	JAANFF000000000	1814672	89.92	0.64
Polynucleobacter paneuropeus	Isolate	10.1093/gbe/evab019	Polynucleobacter paneuropeus	AP-RamGG-20A-H1	CP049638	1755966	89.73	2.99
Polynucleobacter paneuropeus	Isolate	10.1093/gbe/evab019	Polynucleobacter paneuropeus	AP-Hunz-20-A2	JAANGD000000000	1776046	89.73	1.87
Polynucleobacter paneuropeus	Isolate	10.1093/gbe/evab019	Polynucleobacter paneuropeus	AP-Hunz-20-A7	JAANGV000000000	1756714	89.95	2.14
Polynucleobacter paneuropeus	Isolate	10.1093/gbe/evab019	Polynucleobacter paneuropeus	SM1-W8	JAANEY000000000	1808293	89.92	2.84
Polynucleobacter paneuropeus	Isolate	10.1093/gbe/evab019	Polynucleobacter paneuropeus	MWH-PRW10-1	CP049618	1771478	89.54	4.01
Polynucleobacter paneuropeus	Isolate	10.1093/gbe/evab019	Polynucleobacter paneuropeus	MWH-CNW20-3	CP030087	1724643	89.73	1.7
Polynucleobacter paneuropeus	Isolate	10.1093/gbe/evab019	Polynucleobacter paneuropeus	FUKU-NE-20	JAANGE000000000	1740056	89.76	4.45
Polynucleobacter paneuropeus	Isolate	10.1093/gbe/evab019	Polynucleobacter paneuropeus	FUKU-NW-11	QMCH00000000	1789076	90.14	3.04
Polynucleobacter paneuropeus	Isolate	10.1093/gbe/evab019	Polynucleobacter paneuropeus	FUKU-SW-23	CP049629	1780280	89.95	3.11
Polynucleobacter paneuropeus	Isolate	10.1093/gbe/evab019	Polynucleobacter paneuropeus	Bars-3	JAANGH000000000	1885348	90.68	1.78
Polynucleobacter paneuropeus	Isolate	10.1093/gbe/evab019	Polynucleobacter paneuropeus	TSB-Sco10W11	CP049646	1675995	89.76	1.12
Polynucleobacter paneuropeus	Isolate	10.1093/gbe/evab019	Polynucleobacter paneuropeus	MWH-Valk-A4	CP049617	1790210	91.2	1.88
Polynucleobacter paneuropeus	Isolate	10.1093/gbe/evab019	Polynucleobacter paneuropeus	MWH-Valk-D1	JAANFK000000000	1903046	90.72	0.9
Polynucleobacter paneuropeus	Isolate	10.1093/gbe/evab019	Polynucleobacter paneuropeus	MG-8-Puso-13	JAANFG000000000	1799292	88.98	1.73
Polynucleobacter paneuropeus	Isolate	10.1093/gbe/evab019	Polynucleobacter paneuropeus	UB-Petae-W23	JAANHT000000000	1830793	88.79	1.56
Polynucleobacter paneuropeus	Isolate	10.1093/gbe/evab019	Polynucleobacter paneuropeus	UB-Kaiv-W7	CP030088	1830921	89.17	0.88
Polynucleobacter paneuropeus	Isolate	10.1093/gbe/evab019	Polynucleobacter paneuropeus	UB-Rupi-W24	JAANFC000000000	1639595	86.9	0.64
Polynucleobacter paneuropeus	Isolate	10.1093/gbe/evab019	Polynucleobacter paneuropeus	UB-Lampi-W7	JAANEX000000000	1683997	89.54	1.29
Polynucleobacter paneuropeus	Isolate	10.1093/gbe/evab019	Polynucleobacter paneuropeus	JS-Kaakku-80-A1	JAANFQ000000000	1873783	90.49	5.12
Polynucleobacter paneuropeus	Isolate	10.1093/gbe/evab019	Polynucleobacter paneuropeus	JS-Kaakku-80-A2	JAANFW000000000	1872902	90.49	5.12
Polynucleobacter paneuropeus	Isolate	10.1093/gbe/evab019	Polynucleobacter paneuropeus	JS-Muodo-80-B3	JAANFV000000000	1706719	89.57	0.93
Polynucleobacter paneuropeus	Isolate	10.1093/gbe/evab019	Polynucleobacter paneuropeus	JS-Vitta2-80-C6	JAANEU000000000	1695872	89.92	1.48
Polynucleobacter paneuropeus	Isolate	10.1093/gbe/evab019	Polynucleobacter paneuropeus	AP-Kaivos-20-C1	CP049644	1768554	90.68	1.28
Polynucleobacter paneuropeus	Isolate	10.1093/gbe/evab019	Polynucleobacter paneuropeus	AP-Kaivos-20-H1	JAANGU000000000	1795143	90.68	1.58
Polynucleobacter paneuropeus	Isolate	10.1093/gbe/evab019	Polynucleobacter paneuropeus	AP-Kaivos-20-H11	CP049643	1750526	90.89	0.99
Polynucleobacter paneuropeus	Isolate	10.1093/gbe/evab019	Polynucleobacter paneuropeus	JS-Kaija-80-A1	JAANFP000000000	1626313	89.61	1.86
Polynucleobacter paneuropeus	Isolate	10.1093/gbe/evab019	Polynucleobacter paneuropeus	AP-Inari4-40-G4	CP049645	1694857	90.17	1.92
Polynucleobacter paneuropeus	Isolate	10.1093/gbe/evab019	Polynucleobacter paneuropeus	JS-Inari2-20-E3	CP049627	1760404	90.68	1.21
Polynucleobacter paneuropeus	Isolate	10.1093/gbe/evab019	Polynucleobacter paneuropeus	JS-Inari2-40-A2	CP049626	1707261	89.92	0.94
Polynucleobacter paneuropeus	Isolate	10.1093/gbe/evab019	Polynucleobacter paneuropeus	JS-Jaav-20-B9	CP049625	1781344	90.86	1.23
Polynucleobacter paneuropeus	Isolate	10.1093/gbe/evab019	Polynucleobacter paneuropeus	JS-Jaav-40-B5	JAANFY000000000	1729728	89.73	3.18
Polynucleobacter paneuropeus	Isolate	10.1093/gbe/evab019	Polynucleobacter paneuropeus	JS-Aci1-20-B10	CP049628	1806695	90.7	2.29
Polynucleobacter paneuropeus	Isolate	10.1093/gbe/evab019	Polynucleobacter paneuropeus	JS-Aci1-20-C7	JAANFX000000000	1802639	89.73	1.12
Polynucleobacter paneuropeus	Isolate	10.1093/gbe/evab019	Polynucleobacter paneuropeus	MG-22-Aci1-F1	JAANFN000000000	1823378	90.68	1.81
Polynucleobacter paneuropeus	Isolate	10.1093/gbe/evab019	Polynucleobacter paneuropeus	JS-Pas1-20-G7	JAANFU000000000	1794859	90.91	0.63
Polynucleobacter paneuropeus	Isolate	10.1093/gbe/evab019	Polynucleobacter paneuropeus	MG-25-Pas1-D2	CP030085	1833375	90.72	0.71
Polynucleobacter paneuropeus	Isolate	10.1093/gbe/evab019	Polynucleobacter paneuropeus	MG-25-Pas1-F1	CP049620	1708648	88.79	2.76
Polynucleobacter paneuropeus	Isolate	10.1093/gbe/evab019	Polynucleobacter paneuropeus	JS-Roav1-40-G3	JAANFE000000000	1789546	88.98	1.22
Polynucleobacter paneuropeus	Isolate	10.1093/gbe/evab019	Polynucleobacter paneuropeus	JS-Roav2-60-F8	JAANFD000000000	1723969	89.54	1.84
Polynucleobacter paneuropeus	Isolate	10.1093/gbe/evab019	Polynucleobacter paneuropeus	AP-Roav5-40-G11	JAANGP000000000	1868846	89.73	4.34
Polynucleobacter paneuropeus	Isolate	10.1093/gbe/evab019	Polynucleobacter paneuropeus	AP-Roav5-40-G5	CP049637	1706758	89.92	1.04
Polynucleobacter paneuropeus	Isolate	10.1093/gbe/evab019	Polynucleobacter paneuropeus	AP-Roav5-40-G8	JAANGO000000000	1772815	89.73	3.4
Polynucleobacter paneuropeus	Isolate	10.1093/gbe/evab019	Polynucleobacter paneuropeus	AP-Roav5-60-C2	CP049647	1736818	90.86	0.77
Polynucleobacter paneuropeus	Isolate	10.1093/gbe/evab019	Polynucleobacter paneuropeus	AP-Roav5-60-C8	JAANGN000000000	1869489	89.73	4.34
Polynucleobacter paneuropeus	Isolate	10.1093/gbe/evab019	Polynucleobacter paneuropeus	JS-Pas2-20-A10	JAANFH000000000	1619814	86.93	0.9
Polynucleobacter paneuropeus	Isolate	10.1093/gbe/evab019	Polynucleobacter paneuropeus	JS-Pas2-20-B7	JAANFT000000000	1742790	89.73	1
Polynucleobacter paneuropeus	Isolate	10.1093/gbe/evab019	Polynucleobacter paneuropeus	JS-Pas2-20-D6	CP049624	1712873	89.76	0.78
Polynucleobacter paneuropeus	Isolate	10.1093/gbe/evab019	Polynucleobacter paneuropeus	AP-Bors-40-G2	JAANGG000000000	1827691	91.13	2.93
Polynucleobacter paneuropeus	Isolate	10.1093/gbe/evab019	Polynucleobacter paneuropeus	AP-Vara3-400C-C6	CP049631	1783146	89.97	2.85
Polynucleobacter paneuropeus	Isolate	10.1093/gbe/evab019	Polynucleobacter paneuropeus	AP-Vara3-400D-D1	CP049630	1785900	89.97	2.87
Polynucleobacter paneuropeus	Isolate	10.1093/gbe/evab019	Polynucleobacter paneuropeus	JS-Suoal-20-A1	JAANFS000000000	1873529	89.99	1.99
Polynucleobacter paneuropeus	Isolate	10.1093/gbe/evab019	Polynucleobacter paneuropeus	JS-Suoal-20-A4	JAANFR000000000	1873616	90.49	5.12
Polynucleobacter paneuropeus	Isolate	10.1093/gbe/evab019	Polynucleobacter paneuropeus	JS-Vilge-20-A6	CP049622	1834988	90.72	1.44
Polynucleobacter paneuropeus	Isolate	10.1093/gbe/evab019	Polynucleobacter paneuropeus	JS-Vilge-20-A7	CP049621	1860892	90.95	2.45
Polynucleobacter paneuropeus	Isolate	10.1093/gbe/evab019	Polynucleobacter paneuropeus	JS-Safj-400a-B1	CP049623	1673669	89	1.35
Polynucleobacter asymbioticus	Isolate	10.1128/AEM.02266-16	Polynucleobacter asymbioticus	QLW-P1DMWA-1	CP000655	2159490	97.34	1.02
Polynucleobacter asymbioticus	Isolate	10.1128/AEM.02266-16	Polynucleobacter asymbioticus	MWH-RechtKolB	CP015016	2161389	97.34	1.02
Polynucleobacter asymbioticus	Isolate	10.1128/AEM.02266-16	Polynucleobacter asymbioticus	MWH-RechtKol4	CP015017	2165652	97.26	1.49
Polynucleobacter asymbioticus	Isolate	10.1128/AEM.02266-16	Polynucleobacter asymbioticus	Tro8F10W22	CP015018	2227901	97	2.31
Polynucleobacter asymbioticus	Isolate	10.1128/AEM.02266-16	Polynucleobacter asymbioticus	P1-KOL8	LVLD00000000	2138879	96.4	1.02
Polynucleobacter asymbioticus	Isolate	10.1128/AEM.02266-16	Polynucleobacter asymbioticus	MWH-Recht1	LVLE00000000	2270806	96.32	3.07
Polynucleobacter asymbioticus	Isolate	10.1128/AEM.02266-16	Polynucleobacter asymbioticus	MWH-Tro7-1-4	LVLF00000000	2221607	96.32	2.44
Polynucleobacter asymbioticus	Isolate	10.1128/AEM.02266-16	Polynucleobacter asymbioticus	MWH-Tro8-2-9	LVLG00000000	2355392	94.87	1.5
Polynucleobacter asymbioticus	Isolate	10.1128/AEM.02266-16	Polynucleobacter asymbioticus	P1-4-10KL	LVJO00000000	2382558	94.87	1.37
Polynucleobacter asymbioticus	MAG	10.1038/s41597-021-00910-1	Polynucleobacter asymbioticus	T8_bin-157	GCA_903840055	1940940	87.47	0.28
Polynucleobacter asymbioticus	MAG	10.1038/s41597-021-00910-1	Polynucleobacter asymbioticus	T8-022_bin-131	GCA_903826845	1877414	83.19	0.99
Polynucleobacter asymbioticus	MAG	10.1038/s41597-021-00910-1	Polynucleobacter asymbioticus	T8-5_bin-109	GCA_903855275	1634772	78.17	3.11
Polynucleobacter asymbioticus	MAG	10.1038/s41597-021-00910-1	Polynucleobacter asymbioticus	T8_bin-239	Supplementary Data S1	232792	9.97	0
Polynucleobacter asymbioticus	MAG	10.1038/s41597-021-00910-1	Polynucleobacter asymbioticus	T8-022_bin-141	Supplementary Data S2	224312	9.34	0
Polynucleobacter sp.	MAG	10.1038/s41597-021-00910-1	Polynucleobacter sp.	Loc090907-8-6m_bin-276	GCA_903945335	1807548	95.18	0.99
Polynucleobacter sp.	MAG	10.1038/s41597-021-00910-1	Polynucleobacter sp.	Loc090721-5m_bin-295	GCA_903951665	1811820	95.08	0.99
Polynucleobacter sp.	MAG	10.1038/s41597-021-00910-1	Polynucleobacter sp.	Loc090402-8m_bin-1456	GCA_903948405	1977197	97.25	0.99
Polynucleobacter sp.	MAG	10.1038/s41597-021-00910-1	Polynucleobacter sp.	Loc080925-4-5m_bin-0434	GCA_903938495	1858343	96.01	0.99
Polynucleobacter sp.	MAG	10.1038/s41597-021-00910-1	Polynucleobacter sp.	Loc080925-5-5m_bin-1018	GCA_903952925	1856570	96.11	1.49
Polynucleobacter sp.	MAG	10.1038/s41597-021-00910-1	Polynucleobacter sp.	Loc090721-6m_bin-652	GCA_903952815	1795611	94.25	0.99
Polynucleobacter sp.	MAG	10.1038/s41597-021-00910-1	Polynucleobacter sp.	Loc090519-4m_bin-585	GCA_903950345	1793174	94.46	0.99
Polynucleobacter sp.	MAG	10.1038/s41597-021-00910-1	Polynucleobacter sp.	Loc090402-1m_bin-0363	GCA_903939305	1991763	96.01	0.72
Polynucleobacter sp.	MAG	10.1038/s41597-021-00910-1	Polynucleobacter sp.	Loc080925-6m_bin-0668	GCA_903935355	1796862	95.82	0.58
Polynucleobacter sp.	MAG	10.1038/s41597-021-00910-1	Polynucleobacter sp.	Loc090402-7m_bin-0948	GCA_903934255	2032671	96.84	1.54
Polynucleobacter sp.	MAG	10.1038/s41597-021-00910-1	Polynucleobacter sp.	Loc090721-1m_bin-430	GCA_903952345	1923561	97.25	0.99
Polynucleobacter sp.	MAG	10.1038/s41597-021-00910-1	Polynucleobacter sp.	Loc090907-8m_bin-585	GCA_903953345	1825024	95.6	0.99
Polynucleobacter sp.	MAG	10.1038/s41597-021-00910-1	Polynucleobacter sp.	Loc090907-5m_bin-614	GCA_903958155	1812451	94.67	0.85
Polynucleobacter sp.	MAG	10.1038/s41597-021-00910-1	Polynucleobacter sp.	Loc090721-4m_bin-0040	GCA_903952525	1786978	93.84	0.68
Polynucleobacter sp.	MAG	10.1038/s41597-021-00910-1	Polynucleobacter sp.	Loc090519-7m_bin-1644	GCA_903938345	1798199	95.39	0.99
Polynucleobacter sp.	MAG	10.1038/s41597-021-00910-1	Polynucleobacter sp.	Loc090116-4m_bin-0977	GCA_903941015	1824179	95.8	0.58
Polynucleobacter sp.	MAG	10.1038/s41597-021-00910-1	Polynucleobacter sp.	Loc090721-7m_bin-838	GCA_903937635	1802268	94.67	0.99
Polynucleobacter sp.	MAG	10.1038/s41597-021-00910-1	Polynucleobacter sp.	Loc081215-9m_bin-2258	GCA_903938265	1813811	96.01	1.3
Polynucleobacter sp.	MAG	10.1038/s41597-021-00910-1	Polynucleobacter sp.	Loc090907-1m_bin-429	GCA_903953515	792043	49.03	0.76
Polynucleobacter sp.	MAG	10.1038/s41597-021-00910-1	Polynucleobacter sp.	Loc080925-7m_bin-0623	GCA_903934125	1848382	95.49	0.99
Polynucleobacter sp.	MAG	10.1038/s41597-021-00910-1	Polynucleobacter sp.	Loc090907-6m_bin-611	GCA_903936855	1829305	95.49	0.99
Polynucleobacter sp.	MAG	10.1038/s41597-021-00910-1	Polynucleobacter sp.	Loc090721-8m_bin-914	GCA_903945305	1802405	94.25	1.2
Polynucleobacter sp.	MAG	10.1038/s41597-021-00910-1	Polynucleobacter sp.	Loc080925-8-8m_bin-327	GCA_903945145	1847512	96.11	1.48
Polynucleobacter sp.	MAG	10.1038/s41597-021-00910-1	Polynucleobacter sp.	Loc090519-8-7m_bin-1584	GCA_903951935	1867790	96.84	1.4
Polynucleobacter sp.	MAG	10.1038/s41597-021-00910-1	Polynucleobacter sp.	Loc080925-8m_bin-037	GCA_903960505	1835586	92.87	0.96
Polynucleobacter sp.	MAG	10.1038/s41597-021-00910-1	Polynucleobacter sp.	Loc090116-1m_bin-0852	GCA_903936685	1805015	95.18	0.87
Polynucleobacter sp.	MAG	10.1038/s41597-021-00910-1	Polynucleobacter sp.	Loc090721-8-6m_bin-0944	GCA_903953275	1817099	94.67	0.99
Polynucleobacter sp.	MAG	10.1038/s41597-021-00910-1	Polynucleobacter sp.	Loc090402-4m_bin-0022	GCA_903937915	1993488	95.53	1.13
Polynucleobacter sp.	MAG	10.1038/s41597-021-00910-1	Polynucleobacter sp.	Loc080925-5m_bin-0033	GCA_903952975	1888396	96.84	1.49
Polynucleobacter sp.	MAG	10.1038/s41597-021-00910-1	Polynucleobacter sp.	Loc090116-7m_bin-1203	GCA_903942405	1815831	95.18	0.99
Polynucleobacter sp.	MAG	10.1038/s41597-021-00910-1	Polynucleobacter sp.	Loc081215-8m_bin-0088	GCA_903941195	1813090	95.18	0.99
Polynucleobacter sp.	MAG	10.1038/s41597-021-00910-1	Polynucleobacter sp.	Loc081215-4m_bin-2117	GCA_903937845	1839706	95.1	0.58
Polynucleobacter sp.	MAG	10.1038/s41597-021-00910-1	Polynucleobacter sp.	Loc080925-4m_bin-0676	GCA_903940505	1871672	95.91	0.99
Polynucleobacter sp.	MAG	10.1038/s41597-021-00910-1	Polynucleobacter sp.	Loc090116-8m_bin-0079	GCA_903943965	1819360	95.27	0.58
Polynucleobacter sp.	MAG	10.1038/s41597-021-00910-1	Polynucleobacter sp.	Loc090519-8m_bin-1917	GCA_903938995	1816887	95.6	0.58
Polynucleobacter sp.	MAG	10.1038/s41597-021-00910-1	Polynucleobacter sp.	Loc090116-9m_bin-1417	GCA_903944475	1849374	96.92	1.4
Polynucleobacter sp.	MAG	10.1038/s41597-021-00910-1	Polynucleobacter sp.	Loc090519-6m_bin-1258	GCA_903937505	1789846	94.67	0.99
Polynucleobacter sp.	MAG	10.1038/s41597-021-00910-1	Polynucleobacter sp.	Loc090402-8-9m_bin-0360	GCA_903937485	2052091	93.86	1.69
Polynucleobacter sp.	MAG	10.1038/s41597-021-00910-1	Polynucleobacter sp.	Loc081215-6m_bin-1037	GCA_903938895	1866663	96.01	1.23
Polynucleobacter sp.	MAG	10.1038/s41597-021-00910-1	Polynucleobacter sp.	Loc081215-1m_bin-1746	GCA_903937125	1865427	96.84	1.4
Polynucleobacter sp.	MAG	10.1038/s41597-021-00910-1	Polynucleobacter sp.	Loc081215-5m_bin-0342	GCA_903937805	1838467	96.84	0.99
Polynucleobacter sp.	MAG	10.1038/s41597-021-00910-1	Polynucleobacter sp.	Loc090519-5m_bin-0930	GCA_903934345	1811864	95.6	1.03
Polynucleobacter sp.	MAG	10.1038/s41597-021-00910-1	Polynucleobacter sp.	MJ-time_bin-2457	GCA_903900765	1819637	74.48	1.72
Polynucleobacter sp.	MAG	10.1038/s41597-021-00910-1	Polynucleobacter sp.	Loclat_bin-17468	GCA_903828125	1735789	83.79	1.72
