## Supplementary Table S2 for "Exploring intra-species diversity through non-redundant pangenome assemblies"

### Sheet: Supplementary Table S2
Supplementary Table S2: Benchmarking of the SuperPang assembler on 113 Polynucleobacter paneuropeus genomes
#Genomes	Replicate	Execution time (s)	Max RAM usage	Core length (bp)	Auxiliary length (bp)	Core completeness (CheckM)	Core contamination (CheckM)	Core strain heterogeneity (CheckM)
5	0	75	2870	1583128	1009871	89.25	0.39	0
5	1	72	2878	1626269	1002664	89.49	0.48	0
5	2	73	2970	1682142	996862	88.03	1.13	0
5	3	68	2552	1615998	932017	88.33	1.59	0
5	4	69	2875	1708095	841107	89.89	0.9	0
5	5	74	2889	1641741	983183	89.36	2.04	0
5	6	79	2876	1606424	915519	88.35	2.01	0
5	7	75	2567	1704469	841799	89.3	1.23	0
5	8	70	2439	1731203	643982	89.32	0.98	0
5	9	74	3234	1606541	1154485	88.75	0.6	0
10	0	112	3911	1592502	1694514	87.95	0.69	0
10	1	103	3767	1587512	1584759	88.41	2.42	0
10	2	111	3979	1558597	1994114	85.32	1.43	7.69
10	3	106	3886	1514104	1934829	88.54	0.46	0
10	4	112	3938	1509737	1854766	87.6	0.86	0
10	5	109	3794	1583556	1620888	89.67	0.88	0
10	6	124	4206	1539132	1992737	86.98	3.72	5.56
10	7	106	3874	1568458	1879011	89.44	0.86	0
10	8	118	4074	1633784	2155498	89.38	0.99	0
10	9	119	3900	1488353	1808170	86.87	2.05	8.33
15	0	153	5004	1548421	2801541	88.64	1.17	0
15	1	153	4927	1509099	2882448	87.49	0.57	0
15	2	152	4453	1544962	2286082	86.85	1.71	0
15	3	147	4853	1658022	2499455	90.3	1.52	0
15	4	152	4839	1625256	2534639	88.96	1.67	9.09
15	5	146	4697	1591311	2396176	89.63	1.08	0
15	6	147	4459	1590595	2218311	89.38	0.39	0
15	7	143	4731	1611811	2395560	89.38	0.47	0
15	8	154	4943	1545758	2804972	85.96	0.8	22.22
15	9	150	4801	1551710	2514802	89.46	2.86	9.09
20	0	170	5212	1532657	2821241	89.7	1.43	0
20	1	186	6002	1536836	3186262	88.35	1.58	20
20	2	178	6032	1557994	3074871	89.36	1.41	0
20	3	195	6423	1652014	3347962	90.3	2.52	0
20	4	186	6226	1533382	3397028	88.44	0.42	0
20	5	197	6269	1527702	3430868	86.21	2.38	3.45
20	6	170	5366	1533859	2923240	88.25	0.42	0
20	7	181	6153	1635009	3131476	89.49	0.8	0
20	8	188	5492	1576082	2970372	87.42	1.43	0
20	9	198	6313	1555094	3388035	88.54	1.57	0
25	0	203	7264	1506488	3859079	88.54	0.39	0
25	1	207	6633	1520168	3299689	88.63	1.28	0
25	2	224	7275	1553116	3846296	88.77	1.37	0
25	3	226	7362	1557885	3752776	88.79	0.57	0
25	4	212	7169	1508798	3669751	87.49	1.4	0
25	5	214	7155	1515042	3654574	88.38	2.37	0
25	6	231	7282	1544446	3771637	86.5	1.84	10
25	7	235	7354	1542260	4077405	88.35	2.88	13.33
25	8	226	7332	1535942	3864375	88.73	0.49	0
25	9	216	7153	1560111	3665686	87.83	1.4	0
30	0	266	8139	1595695	4445865	87.27	0.47	0
30	1	261	7867	1605500	4392170	89.38	1.34	0
30	2	255	8001	1588053	4490470	88.81	0.61	0
30	3	276	7955	1535850	4310235	88.12	1.1	25
30	4	270	8006	1572533	4366284	86.74	2.81	34.48
30	5	276	7898	1547186	4290311	85.47	1.68	0
30	6	261	7959	1551010	4517037	88.54	0.67	14.29
30	7	272	8190	1525983	4845606	89.19	0.47	0
30	8	268	7998	1580594	4235632	88.25	0.56	0
30	9	261	7998	1511058	4409124	88.44	1.34	0
35	0	322	9195	1602038	4438361	88.07	2.12	15
35	1	290	8566	1565068	4760133	88.29	1.5	0
35	2	287	8677	1642501	4778518	88.44	0.47	0
35	3	306	8930	1534787	5471554	88.63	0.58	0
35	4	302	8479	1661534	4441704	89.23	0.52	0
35	5	293	8537	1565692	4831604	88.48	0.42	0
35	6	293	8379	1593849	4551447	87.49	0.57	0
35	7	304	8639	1547152	4723802	88.2	1.41	0
35	8	306	8902	1504949	4844074	86.09	4.96	28.3
35	9	297	8703	1574131	4763472	87.6	4.06	14.29
40	0	329	9216	1549075	4913130	87.74	2.21	7.14
40	1	333	9066	1577127	5228818	88.44	0.55	0
40	2	327	9020	1526596	5068481	88.35	4.16	25
40	3	348	9430	1527394	5019435	85.08	1.37	0
40	4	355	9186	1555188	5324755	87.49	0.42	0
40	5	318	9261	1571681	5457792	88.19	0.77	0
40	6	324	9086	1543403	5214784	88.63	0.5	0
40	7	362	9641	1582912	5848215	84.99	2.86	6.67
40	8	343	9243	1575619	5371655	87.3	1.57	0
40	9	345	9594	1491590	5557526	87.79	1.77	13.33
45	0	410	10496	1509172	6144714	88.25	2.81	11.11
45	1	375	9645	1548005	5468448	89.19	0.39	0
45	2	357	9405	1580526	5080530	87.78	0.52	0
45	3	373	9523	1586920	5314015	88.67	0.63	0
45	4	383	9670	1553673	5524310	88.63	0.55	0
45	5	408	9732	1496448	5835883	84.43	3.06	18.18
45	6	357	9685	1525534	5823817	88.63	0.58	0
45	7	390	10305	1539647	6114293	88.44	2.8	26.67
45	8	359	9687	1535839	5647024	87.72	0.61	0
45	9	383	10391	1527810	6168698	87.22	4.68	24.14
50	0	413	10665	1552183	6059119	87.3	0.5	0
50	1	392	10707	1580607	6096846	88.44	0.61	0
50	2	453	10800	1519825	6012784	88.69	2.99	16.67
50	3	426	10958	1572424	6374124	88.79	1.42	12.5
50	4	448	10898	1524611	6397687	88.63	0.61	0
50	5	392	10158	1509213	5970527	87.3	0.42	0
50	6	409	10755	1526470	6271573	88.67	0.42	0
50	7	405	10803	1559063	6280917	88.44	2.83	25
50	8	415	10751	1540723	6169656	88.44	0.61	0
50	9	395	10156	1517973	5866052	87.72	0.42	0
55	0	455	11244	1581946	6435644	88.48	0.55	0
55	1	465	11408	1527208	6844632	88.63	0.42	0
55	2	450	11159	1520895	6571120	87.49	0.47	0
55	3	499	11409	1536710	6753192	87.78	0.44	0
55	4	420	11059	1549219	6398821	88.44	0.5	0
55	5	456	11360	1528560	6715020	88.25	0.52	0
55	6	453	11121	1521344	6308247	88.44	0.5	0
55	7	479	11274	1566874	6517487	87.97	0.58	0
55	8	452	11470	1537920	6910473	87.68	0.47	0
55	9	449	11303	1561169	6592190	88.44	0.5	0
60	0	538	13213	1507620	7434357	88.63	0.39	0
60	1	516	11801	1581784	6900826	88.63	0.52	0
60	2	470	11775	1541329	6818016	88.44	0.55	0
60	3	476	12003	1539381	7341619	88.15	0.61	0
60	4	513	11817	1594144	6798287	88.15	0.55	0
60	5	512	13584	1547980	7754574	87.68	0.42	0
60	6	586	13101	1566514	7375947	88.63	0.55	0
60	7	494	13253	1559072	7656439	88.15	0.59	14.29
60	8	489	11737	1530668	6744417	88.25	0.47	0
60	9	534	11905	1540506	7142941	88.15	0.39	0
65	0	538	12424	1527577	7475407	88.67	0.69	0
65	1	540	13989	1553145	8065618	88.44	0.58	0
65	2	553	13887	1524456	7818733	88.67	0.58	0
65	3	550	12411	1575942	7317593	88.15	0.74	0
65	4	557	13725	1542044	7617613	87.68	0.61	0
65	5	481	12106	1564803	6651329	88.63	0.69	0
65	6	531	13881	1527009	7636687	88.15	0.42	0
65	7	515	12336	1529987	7330240	88.48	0.52	0
65	8	585	13980	1500613	7770369	88.44	0.39	0
65	9	536	12420	1536977	7448651	88.63	0.61	0
70	0	588	14171	1518994	7688358	87.3	0.39	0
70	1	585	14048	1551507	7596218	88.44	0.42	0
70	2	609	14085	1621889	7436082	88.67	0.55	0
70	3	591	15606	1526319	8436260	87.49	0.47	0
70	4	620	14176	1539948	7546393	88.92	0.5	0
70	5	581	14445	1558918	7945686	87.68	0.69	0
70	6	599	15698	1535519	8577024	87.68	0.42	0
70	7	554	14408	1537570	8141365	88.63	0.61	0
70	8	599	15551	1526856	8298549	87.49	0.42	0
70	9	589	14490	1512180	8174066	88.63	0.39	0
75	0	603	14704	1534147	7854948	88.63	0.69	0
75	1	670	15937	1564379	8224514	88.63	0.5	0
75	2	613	14799	1573747	8145044	87.68	0.69	0
75	3	650	15913	1565216	8401803	88.63	0.47	0
75	4	607	14597	1514002	7921041	87.82	0.42	0
75	5	644	14858	1560262	8016268	88.67	0.5	0
75	6	638	14742	1538509	7977233	88.15	0.5	0
75	7	624	14902	1538387	8194472	87.49	0.5	0
75	8	644	16025	1527264	8686973	87.97	0.47	0
75	9	613	14450	1543061	7664035	88.63	0.39	0
80	0	674	16425	1565353	8781625	88.15	0.5	0
80	1	640	16260	1534722	8506673	88.67	0.42	0
80	2	688	16234	1546965	8372849	88.15	0.42	0
80	3	675	16569	1545955	8808074	88.44	0.5	0
80	4	647	16143	1537222	8248377	87.3	0.47	0
80	5	674	16431	1550384	8889934	88.19	0.47	0
80	6	634	16474	1551324	8664568	87.68	0.69	0
80	7	673	16175	1548503	8265801	88.15	0.5	0
80	8	662	16389	1510047	8692518	87.49	0.42	0
80	9	650	16314	1542634	8487510	88.21	0.43	0
85	0	764	17244	1544042	9516884	88.15	0.42	0
85	1	742	16940	1519725	9002192	88.63	0.58	0
85	2	702	16757	1522028	8679107	88.15	0.47	0
85	3	710	16708	1511764	8584455	87.3	0.56	16.67
85	4	743	17085	1520795	9339619	88.15	0.61	0
85	5	714	16711	1524574	8597203	88.01	0.47	0
85	6	696	16916	1547734	8961199	88.67	0.61	0
85	7	711	17085	1521413	9263115	87.3	0.47	0
85	8	662	16818	1520497	8826303	87.68	0.58	0
85	9	690	16950	1530537	9155418	88.67	0.61	0
90	0	782	17658	1530894	9639005	87.72	0.42	0
90	1	796	17606	1534420	9470396	88.15	0.61	0
90	2	748	17511	1544702	9438557	87.68	0.42	0
90	3	734	17371	1521806	9210742	88.44	0.42	0
90	4	803	17410	1528807	9403832	87.68	0.39	0
90	5	796	17505	1550696	9487777	88.63	0.69	0
90	6	757	17618	1535200	9567394	87.68	0.61	0
90	7	849	17461	1537350	9271861	88.25	0.42	0
90	8	771	17739	1528921	9836897	87.68	0.69	0
90	9	735	17398	1527029	9293702	87.68	0.69	0
95	0	809	18145	1543928	9928596	87.68	0.61	0
95	1	885	17965	1548094	9671957	88.15	0.5	0
95	2	850	18097	1557623	9717291	88.15	0.61	0
95	3	755	17840	1527304	9473144	88.15	0.61	0
95	4	816	18054	1535388	9722514	87.3	0.42	0
95	5	804	18082	1526468	9785684	87.49	0.77	33.33
95	6	765	17741	1525978	9295246	87.53	0.42	0
95	7	801	17967	1524639	9558592	87.3	0.42	0
95	8	854	18007	1539957	9742213	88.15	0.61	0
95	9	776	18105	1516905	9851189	87.72	0.58	0
100	0	816	18730	1519746	10252225	87.68	0.61	0
100	1	890	18511	1526846	9946524	88.63	0.66	0
100	2	902	18782	1536573	10455143	88.15	0.42	0
100	3	859	18635	1540729	10129748	88.15	0.5	0
100	4	919	18705	1521054	10285752	88.15	0.61	0
100	5	868	18727	1540237	10312829	88.15	0.61	0
100	6	841	18579	1530071	10074438	88.15	0.61	0
100	7	815	18564	1524517	10029689	88.15	0.61	0
100	8	841	18726	1527873	10359299	87.68	0.61	0
100	9	826	18567	1521128	10160945	88.15	0.61	0
105	0	971	19271	1520287	10695642	87.72	0.42	0
105	1	887	19148	1540264	10428479	88.15	0.61	0
105	2	917	19047	1518396	10360168	87.97	0.42	0
105	3	909	19182	1521823	10540483	88.15	0.42	0
105	4	907	19358	1519890	10835808	87.68	0.42	0
105	5	889	19313	1541676	10749743	87.74	0.61	0
105	6	905	19013	1527708	10252435	87.68	0.5	0
105	7	904	19111	1522959	10425028	88.19	0.42	0
105	8	1000	19184	1518855	10597209	87.68	0.42	0
105	9	875	19096	1519298	10434775	87.68	0.58	0
110	0	958	19668	1528203	10822011	87.68	0.5	0
110	1	958	19634	1520963	10751074	87.72	0.42	0
110	2	962	19656	1522707	10762106	87.68	0.42	0
110	3	1016	19586	1520866	10686689	87.68	0.42	0
110	4	929	19687	1541918	10758705	88.15	0.5	0
110	5	953	19645	1520176	10782470	87.3	0.42	0
110	6	1010	19610	1514043	10669771	88.15	0.42	0
110	7	1005	19737	1522956	10862657	88.15	0.42	0
110	8	922	19748	1526018	10944278	88.15	0.61	0
110	9	1006	19679	1520507	10810782	87.68	0.42	0
113	0	1009	19991	1520517	11008665	87.68	0.42	0
