## Supplementary Table S3 for "Exploring intra-species diversity through non-redundant pangenome assemblies"

### Sheet: Sheet1
Supplementary Table S3: Annotation of a putative prophage non-branching path in the Polynucleobacter asymbioticus pangenome
ORF	Length NT	Length AA	GC perc	Gene name	Tax	KEGG ID	KEGGFUN	KEGGPATH	COG ID	COGFUN	COGPATH	PFAM
149-1219	1071	357	46.03		k_Bacteria;p_Proteobacteria;c_Betaproteobacteria;o_Burkholderiales;f_Burkholderiaceae;g_Polynucleobacter;n_unclassified Polynucleobacter;s_Polynucleobacter sp.				COG0582*	Integrase	DNA replication, recombination and repair	PF00589 [Phage integrase family]
1206-1508	303	101	34.98		k_Bacteria;p_Proteobacteria;c_Betaproteobacteria
1505-1798	294	98	36.05
1795-2061	267	89	40.45		k_Bacteria;p_Proteobacteria;c_Betaproteobacteria;o_Burkholderiales;f_Burkholderiaceae;g_Polynucleobacter
2148-2315	168	56	36.9
2315-2545	231	77	44.16		k_Bacteria;p_Proteobacteria;c_Betaproteobacteria;o_Burkholderiales;f_Burkholderiaceae;g_Polynucleobacter
2542-2856	315	105	38.41		k_Bacteria;p_Proteobacteria;c_Betaproteobacteria;o_Burkholderiales;f_Burkholderiaceae;g_Polynucleobacter
2853-3032	180	60	41.67	nrdR		K07738*	transcriptional repressor NrdR	Brite Hierarchies; Protein families: genetic information processing; Transcription factors	COG1327*	Predicted transcriptional regulator, consists of a Zn-ribbon and ATP-cone domains	Transcription
3029-3472	444	148	45.72		k_Bacteria;p_Proteobacteria;c_Betaproteobacteria;o_Burkholderiales;f_Burkholderiaceae;g_Polynucleobacter							PF18909 []
3480-3659	180	60	38.89		k_Bacteria;p_Proteobacteria;c_Betaproteobacteria;o_Burkholderiales;f_Burkholderiaceae;g_Polynucleobacter
3659-3901	243	81	40.33		k_Bacteria;p_Proteobacteria;c_Betaproteobacteria;o_Burkholderiales;f_Burkholderiaceae;g_Polynucleobacter				ENOG410Y05Q*		Function unknown
3974-4153	180	60	44.44		k_Bacteria;p_Proteobacteria;c_Betaproteobacteria;o_Burkholderiales;f_Burkholderiaceae;g_Polynucleobacter
4150-4467	318	106	44.97		k_Bacteria;p_Proteobacteria;c_Betaproteobacteria;o_Burkholderiales;f_Burkholderiaceae;g_Polynucleobacter
4706-5059	354	118	41.53
5063-5206	144	48	37.5		k_Bacteria;p_Proteobacteria;c_Betaproteobacteria;o_Burkholderiales;f_Burkholderiaceae;g_Polynucleobacter
5388-5708	321	107	36.76		k_Bacteria;p_Proteobacteria;c_Betaproteobacteria;o_Burkholderiales;f_Burkholderiaceae;g_Polynucleobacter
5705-5986	282	94	34.4		k_Bacteria;p_Proteobacteria;c_Betaproteobacteria;o_Burkholderiales;f_Burkholderiaceae;g_Polynucleobacter				ENOG41127Q5*	phage-related membrane protein	Function unknown
5988-6653	666	222	41.14		k_Bacteria;p_Proteobacteria;c_Betaproteobacteria;o_Burkholderiales;f_Burkholderiaceae;g_Polynucleobacter				ENOG4111PJM*	phage repressor	Transcription	PF00717 [Peptidase S24-like]
6650-7081	432	144	41.67
7123-7434	312	104	41.35		k_Bacteria;p_Proteobacteria
7536-7988	453	151	45.47		k_Bacteria;p_Proteobacteria;c_Betaproteobacteria;o_Burkholderiales;f_Burkholderiaceae;g_Polynucleobacter				ENOG410ZV7I	Phage regulatory protein CII (CP76)	Function unknown	PF06892 [Phage regulatory protein CII (CP76)]
8012-10366	2355	785	44.88	K06919	k_Bacteria;p_Proteobacteria;c_Betaproteobacteria;o_Burkholderiales;f_Burkholderiaceae;g_Polynucleobacter	K06919*	putative DNA primase/helicase	Not Included in Pathway or Brite; Unclassified: genetic information processing; Replication and repair	COG4643;COG4983*			PF13362 [Toprim domain];PF19263 []
10660-11235	576	192	48.78		k_Bacteria;p_Proteobacteria;c_Betaproteobacteria;o_Burkholderiales;f_Burkholderiaceae;g_Polynucleobacter				ENOG4111XD4*		Function unknown
11344-11670	327	109	48.62	mcrA	k_Bacteria;p_Proteobacteria;c_Betaproteobacteria;o_Burkholderiales;f_Burkholderiaceae;g_Polynucleobacter	K07451*	5-methylcytosine-specific restriction enzyme A [EC:3.1.21.-]	Brite Hierarchies; Protein families: signaling and cellular processes; Prokaryotic defense system	COG1403*	Restriction endonuclease
11760-12227	468	156	45.3		k_Bacteria;p_Proteobacteria;c_Betaproteobacteria;o_Burkholderiales;f_Burkholderiaceae;g_Polynucleobacter				COG3747*	Phage terminase, small subunit	DNA replication, recombination and repair	PF05119 [Phage terminase, small subunit]
12187-13911	1725	575	44.7		k_Bacteria;p_Proteobacteria;c_Betaproteobacteria;o_Burkholderiales;f_Burkholderiaceae;g_Polynucleobacter				COG4626*	Phage terminase-like protein, large subunit	General function prediction only	PF03354 [Phage Terminase ];PF20441 []
13920-15233	1314	438	45.74		k_Bacteria;p_Proteobacteria;c_Betaproteobacteria;o_Burkholderiales;f_Burkholderiaceae;g_Polynucleobacter				COG4695*	Phage-related protein	Function unknown	PF04860 [Phage portal protein]
15233-15583	351	117	37.61		k_Bacteria;p_Proteobacteria;c_Betaproteobacteria;o_Burkholderiales;f_Burkholderiaceae;g_Polynucleobacter							PF19174 []
15596-16246	651	217	44.24	K06904	k_Bacteria;p_Proteobacteria;c_Betaproteobacteria;o_Burkholderiales;f_Burkholderiaceae;g_Polynucleobacter	K06904*	uncharacterized protein	Not Included in Pathway or Brite; Poorly characterized; Function unknown	COG3740*	Phage head maturation protease	General function prediction only	PF04586 [Caudovirus prohead serine protease ]
16324-17523	1200	400	42.42	K06919	k_Bacteria;p_Proteobacteria;c_Betaproteobacteria;o_Burkholderiales;f_Burkholderiaceae;g_Polynucleobacter	K06919*	putative DNA primase/helicase	Not Included in Pathway or Brite; Unclassified: genetic information processing; Replication and repair	COG4653*	Predicted phage phi-C31 gp36 major capsid-like protein	General function prediction only	PF05065 [Phage capsid family ]
17588-17782	195	65	36.92		k_Bacteria;p_Proteobacteria;c_Betaproteobacteria;o_Burkholderiales;f_Burkholderiaceae;g_Polynucleobacter
17783-18457	675	225	44.59		k_Bacteria;p_Proteobacteria;c_Betaproteobacteria;o_Burkholderiales;f_Burkholderiaceae;g_Polynucleobacter				ENOG4111USG*		Function unknown	PF05135 [Phage gp6-like head-tail connector protein]
18460-18786	327	109	41.9		k_Bacteria;p_Proteobacteria;c_Betaproteobacteria;o_Burkholderiales;f_Burkholderiaceae;g_Polynucleobacter				COG5614*	Bacteriophage head-tail adaptor	General function prediction only	PF05521 [Phage head-tail joining protein ]
18779-19345	567	189	41.09		k_Bacteria;p_Proteobacteria;c_Betaproteobacteria;o_Burkholderiales;f_Burkholderiaceae;g_Polynucleobacter				ENOG4111IB1*	Phage protein, HK97 gp10 family	Function unknown	PF04883 [Bacteriophage HK97-gp10, putative tail-component]
19342-19680	339	113	40.12		k_Bacteria;p_Proteobacteria;c_Betaproteobacteria;o_Burkholderiales;f_Burkholderiaceae;g_Polynucleobacter							PF11367 [Protein of unknown function (DUF3168)]
19766-20188	423	141	43.03		k_Bacteria;p_Proteobacteria;c_Betaproteobacteria;o_Burkholderiales;f_Burkholderiaceae;g_Polynucleobacter				ENOG41126KM*		Function unknown	PF16461 [Lambda phage tail tube protein, TTP]
20188-20580	393	131	43		k_Bacteria;p_Proteobacteria;c_Betaproteobacteria;o_Burkholderiales;f_Burkholderiaceae;g_Polynucleobacter				ENOG4112AUX*		Function unknown
20727-20888	162	54	39.51		k_Bacteria;p_Proteobacteria;c_Betaproteobacteria;o_Burkholderiales;f_Burkholderiaceae;g_Polynucleobacter
20890-23166	2277	759	41.63		k_Bacteria;p_Proteobacteria;c_Betaproteobacteria;o_Burkholderiales;f_Burkholderiaceae;g_Polynucleobacter				COG5281	Phage-related minor tail protein	Function unknown	PF09718 [Lambda phage tail tape-measure protein (Tape_meas_lam_C)]
23176-23538	363	121	42.15		k_Bacteria;p_Proteobacteria;c_Betaproteobacteria;o_Burkholderiales;f_Burkholderiaceae;g_Polynucleobacter				ENOG41123CY*		Function unknown
23541-24017	477	159	42.14		k_Bacteria;p_Proteobacteria;c_Betaproteobacteria;o_Burkholderiales;f_Burkholderiaceae;g_Polynucleobacter				ENOG41121G1*	Domain of unknown function (DUF1833)	Function unknown	PF08875 [Domain of unknown function (DUF1833)]
24017-24406	390	130	43.85		k_Bacteria;p_Proteobacteria;c_Betaproteobacteria;o_Burkholderiales;f_Burkholderiaceae;g_Polynucleobacter				ENOG410Y6ZV*		Function unknown
24397-28287	3891	1297	46.11		k_Bacteria;p_Proteobacteria;c_Betaproteobacteria;o_Burkholderiales;f_Burkholderiaceae;g_Polynucleobacter				ENOG410XR3N*	Tail fiber protein	Function unknown	PF13550 [Putative phage tail protein]
28300-28632	333	111	43.54		k_Bacteria;p_Proteobacteria;c_Betaproteobacteria;o_Burkholderiales;f_Burkholderiaceae;g_Polynucleobacter
28629-28841	213	71	39.91		k_Bacteria;p_Proteobacteria;c_Betaproteobacteria;o_Burkholderiales;f_Burkholderiaceae;g_Polynucleobacter
28854-29339	486	162	41.98		k_Bacteria;p_Proteobacteria;c_Betaproteobacteria;o_Burkholderiales;f_Burkholderiaceae;g_Polynucleobacter				COG5511*	Bacteriophage capsid protein	General function prediction only
29343-29708	366	122	47.27		k_Bacteria;p_Proteobacteria;c_Betaproteobacteria;o_Burkholderiales;f_Burkholderiaceae;g_Polynucleobacter
29777-30892	1116	372	50.81		k_Bacteria;p_Proteobacteria;c_Betaproteobacteria;o_Burkholderiales;f_Burkholderiaceae;g_Polynucleobacter
30910-31290	381	127	42.52		k_Bacteria;p_Proteobacteria;c_Betaproteobacteria;o_Burkholderiales;f_Burkholderiaceae;g_Polynucleobacter
31574-32557	984	328	40.85	brt	k_Bacteria;p_Proteobacteria;c_Betaproteobacteria;o_Burkholderiales;f_Burkholderiaceae;g_Polynucleobacter	K21038*	reverse transcriptase [EC:2.7.7.49]	Brite Hierarchies; Protein families: signaling and cellular processes; Viral proteins	COG3344*	Retron-type reverse transcriptase	DNA replication, recombination and repair	PF00078 [Reverse transcriptase (RNA-dependent DNA polymerase)]
32538-32777	240	80	45		k_Bacteria;p_Proteobacteria;c_Betaproteobacteria;o_Burkholderiales;f_Burkholderiaceae;g_Polynucleobacter
32836-33144	309	103	42.07		k_Bacteria;p_Proteobacteria;c_Betaproteobacteria;o_Burkholderiales;f_Burkholderiaceae;g_Polynucleobacter				ENOG41123JZ*		Function unknown	PF16083 [LydA holin phage, holin superfamily III]
33207-33449	243	81	43.21		k_Bacteria;p_Proteobacteria;c_Betaproteobacteria;o_Burkholderiales;f_Burkholderiaceae;g_Polynucleobacter
33446-33922	477	159	43.4		k_Bacteria;p_Proteobacteria;c_Betaproteobacteria;o_Burkholderiales;f_Burkholderiaceae;g_Polynucleobacter
33919-34386	468	156	40.38		k_Bacteria;p_Proteobacteria;c_Betaproteobacteria;o_Burkholderiales;f_Burkholderiaceae;g_Polynucleobacter	K01185*	lysozyme [EC:3.2.1.17]	Not Included in Pathway or Brite; Unclassified: metabolism; Enzymes with EC numbers	COG4678*	Muramidase (phage lambda lysozyme)	Carbohydrate transport and metabolism	PF00959 [Phage lysozyme]
34386-35621	1236	412	42.56		k_Bacteria;p_Proteobacteria;c_Betaproteobacteria;o_Burkholderiales;f_Burkholderiaceae;g_Polynucleobacter
35618-36058	441	147	43.76		k_Bacteria;p_Proteobacteria;c_Betaproteobacteria;o_Burkholderiales;f_Burkholderiaceae;g_Polynucleobacter
36055-36264	210	70	46.19		k_Bacteria;p_Proteobacteria;c_Betaproteobacteria;o_Burkholderiales;f_Burkholderiaceae;g_Polynucleobacter
36314-37066	753	251	38.25
