## Supplementary Table S4 for "Exploring intra-species diversity through non-redundant pangenome assemblies"

### Sheet: Sheet1
Supplementary Table S4: Annotation of six non-branching paths in a Polynucleobacter sp. pangenome
NBP_Sc1-220-singleton
ORF	Gene name	Tax	KEGG ID	KEGGFUN	KEGGPATH	COG ID	COGFUN	COGPATH	PFAM
NBP_Sc1-220-singleton_568-1644	xerC	k_Bacteria;p_Proteobacteria;c_Betaproteobacteria;o_Burkholderiales;f_Burkholderiaceae;g_Polynucleobacter	K03733*	integrase/recombinase XerC	Brite Hierarchies; Protein families: genetic information processing; Chromosome and associated proteins	COG0582*	Integrase	DNA replication, recombination and repair	PF00589 [Phage integrase family]
NBP_Sc1-220-singleton_1819-2301		k_Bacteria
NBP_Sc1-220-singleton_2462-2866		k_Bacteria;p_Proteobacteria;c_Betaproteobacteria
NBP_Sc1-220-singleton_2941-3699		k_Bacteria
NBP_Sc1-220-singleton_3701-4213		k_Bacteria				ENOG410YK31*		Function unknown
NBP_Sc1-220-singleton_4281-4508
NBP_Sc1-220-singleton_4594-5094
NBP_Sc1-220-singleton_5097-5516		k_Bacteria;p_Proteobacteria
NBP_Sc1-220-singleton_5798-6130		k_Bacteria;p_Proteobacteria;c_Betaproteobacteria;o_Burkholderiales;f_Burkholderiaceae;g_Polynucleobacter
NBP_Sc1-220-singleton_6294-6395
NBP_Sc1-220-singleton_6613-7113
NBP_Sc1-220-singleton_7161-7628		k_Bacteria
NBP_Sc1-220-singleton_7744-8367
NBP_Sc1-220-singleton_8600-9211
NBP_Sc1-220-singleton_9208-10725	ssp	k_Bacteria	K12685*	subtilase-type serine protease [EC:3.4.21.-]	Brite Hierarchies; Protein families: signaling and cellular processes; Transporters | Brite Hierarchies; Protein families: signaling and cellular processes; Secretion system	COG1404*	Subtilisin-like serine proteases	Posttranslational modification, protein turnover, chaperones	PF00082 [Subtilase family]
NBP_Sc1-371-aux
ORF	Gene name	Tax	KEGG ID	KEGGFUN	KEGGPATH	COG ID	COGFUN	COGPATH	PFAM
NBP_Sc1-371-aux_1-72
NBP_Sc1-371-aux_107-427		k_Bacteria;p_Proteobacteria;c_Betaproteobacteria;o_Burkholderiales;f_Burkholderiaceae;g_Polynucleobacter
NBP_Sc1-371-aux_480-746		k_Bacteria;p_Proteobacteria;c_Betaproteobacteria;o_Burkholderiales;f_Burkholderiaceae;g_Polynucleobacter;s_Polynucleobacter asymbioticus
NBP_Sc1-371-aux_804-1127		k_Bacteria;p_Proteobacteria;c_Betaproteobacteria;o_Burkholderiales;f_Burkholderiaceae;g_Polynucleobacter
NBP_Sc1-371-aux_1169-2035		k_Bacteria;p_Proteobacteria;c_Betaproteobacteria;o_Burkholderiales;f_Burkholderiaceae;g_Polynucleobacter				COG3900*	Predicted periplasmic protein	Function unknown	PF09865 [Predicted periplasmic protein (DUF2092)]
NBP_Sc1-371-aux_2054-2536		k_Bacteria;p_Proteobacteria;c_Betaproteobacteria;o_Burkholderiales;f_Burkholderiaceae;g_Polynucleobacter
NBP_Sc1-58-aux
ORF	Gene name	Tax	KEGG ID	KEGGFUN	KEGGPATH	COG ID	COGFUN	COGPATH	PFAM
NBP_Sc1-58-aux_8-961	K07482	k_Bacteria;p_Proteobacteria;c_Betaproteobacteria;o_Burkholderiales;f_Burkholderiaceae;g_Polynucleobacter	K07482*	transposase, IS30 family	Not Included in Pathway or Brite; Unclassified: genetic information processing; Replication and repair	COG2826*	Transposase and inactivated derivatives, IS30 family	DNA replication, recombination and repair	PF13384 [Homeodomain-like domain];PF13936 [Helix-turn-helix domain]
NBP_Sc1-142-aux
ORF	Gene name	Tax	KEGG ID	KEGGFUN	KEGGPATH	COG ID	COGFUN	COGPATH	PFAM
NBP_Sc1-142-aux_213-2114		k_Bacteria;p_Proteobacteria;c_Betaproteobacteria;o_Burkholderiales	K20755*	Lys-Lys/Arg-Xaa endopeptidase [EC:3.4.21.121]	Brite Hierarchies; Protein families: metabolism; Peptidases	COG1404*	Subtilisin-like serine proteases	Posttranslational modification, protein turnover, chaperones	PF00082 [Subtilase family]
NBP_Sc1-142-aux_2136-2624
NBP_Sc1-142-aux_2666-2800
NBP_Sc1-142-aux_2888-4732	pnbA	k_Bacteria;p_Proteobacteria;c_Betaproteobacteria;o_Burkholderiales;f_Burkholderiaceae;g_Polynucleobacter	K03929*	para-nitrobenzyl esterase [EC:3.1.1.-]	Not Included in Pathway or Brite; Unclassified: metabolism; Enzymes with EC numbers	COG2272*	Carboxylesterase type B	Lipid metabolism	PF00135 [Carboxylesterase family]
NBP_Sc1-142-aux_4944-6575		k_Bacteria;p_Proteobacteria;c_Betaproteobacteria				COG5371*	Golgi nucleoside diphosphatase	Posttranslational modification, protein turnover, chaperones|Carbohydrate transport and metabolism	PF01150 [GDA1/CD39 (nucleoside phosphatase) family]
NBP_Sc1-142-aux_6616-6894		k_Bacteria;p_Proteobacteria;c_Betaproteobacteria
NBP_Sc1-350-aux
ORF	Gene name	Tax	KEGG ID	KEGGFUN	KEGGPATH	COG ID	COGFUN	COGPATH	PFAM
NBP_Sc1-350-aux_1-1146	GPI, pgi	k_Bacteria;p_Proteobacteria;c_Betaproteobacteria;o_Burkholderiales;f_Burkholderiaceae;g_Polynucleobacter;s_Polynucleobacter aenigmaticus	K01810*	glucose-6-phosphate isomerase [EC:5.3.1.9]	Metabolism; Carbohydrate metabolism; Glycolysis / Gluconeogenesis | Metabolism; Carbohydrate metabolism; Pentose phosphate pathway | Metabolism; Carbohydrate metabolism; Starch and sucrose metabolism | Metabolism; Carbohydrate metabolism; Amino sugar and nucleotide sugar metabolism | Brite Hierarchies; Protein families: signaling and cellular processes; Exosome	COG0166*	Glucose-6-phosphate isomerase	Carbohydrate transport and metabolism	PF00342 [Phosphoglucose isomerase]
NBP_Sc1-350-aux_1282-2193	UGP2, galU, galF	k_Bacteria;p_Proteobacteria;c_Betaproteobacteria;o_Burkholderiales;f_Burkholderiaceae;g_Polynucleobacter;s_Polynucleobacter aenigmaticus	K00963*	UTP--glucose-1-phosphate uridylyltransferase [EC:2.7.7.9]	Metabolism; Carbohydrate metabolism; Pentose and glucuronate interconversions | Metabolism; Carbohydrate metabolism; Galactose metabolism | Metabolism; Carbohydrate metabolism; Starch and sucrose metabolism | Metabolism; Carbohydrate metabolism; Amino sugar and nucleotide sugar metabolism	COG1210*	UDP-glucose pyrophosphorylase	Cell envelope biogenesis, outer membrane	PF00483 [Nucleotidyl transferase]
NBP_Sc1-350-aux_2193-3155	cheBR	k_Bacteria;p_Proteobacteria;c_Betaproteobacteria;o_Burkholderiales;f_Burkholderiaceae;g_Polynucleobacter;s_Polynucleobacter aenigmaticus	K13924*	two-component system, chemotaxis family, CheB/CheR fusion protein [EC:2.1.1.80 3.1.1.61]	Environmental Information Processing; Signal transduction; Two-component system | Cellular Processes; Cell motility; Bacterial chemotaxis | Brite Hierarchies; Protein families: signaling and cellular processes; Two-component system | Brite Hierarchies; Protein families: signaling and cellular processes; Bacterial motility proteins	ENOG410XNMH	Histidine kinase	Signal transduction mechanisms	PF00990 [Diguanylate cyclase, GGDEF domain];PF13426 [PAS domain]
NBP_Sc1-350-aux_3234-4571	K07814	k_Bacteria;p_Proteobacteria;c_Betaproteobacteria;o_Burkholderiales;f_Burkholderiaceae;g_Polynucleobacter;s_Polynucleobacter aenigmaticus	K07814*	putative two-component system response regulator	Brite Hierarchies; Protein families: signaling and cellular processes; Two-component system	COG3437	Response regulator containing a CheY-like receiver domain and an HD-GYP domain	Signal transduction mechanisms|Transcription	PF01966 [HD domain];PF13487 [HD domain]
NBP_Sc1-350-aux_4599-4922		k_Bacteria;p_Proteobacteria;c_Betaproteobacteria;o_Burkholderiales;f_Burkholderiaceae;g_Polynucleobacter;s_Polynucleobacter aenigmaticus
NBP_Sc1-350-aux_5265-5849		k_Bacteria;p_Proteobacteria;c_Betaproteobacteria;o_Burkholderiales;f_Burkholderiaceae;g_Polynucleobacter;s_Polynucleobacter aenigmaticus
NBP_Sc1-350-aux_5882-7054	algJ	k_Bacteria;p_Proteobacteria;c_Betaproteobacteria;o_Burkholderiales;f_Burkholderiaceae;g_Polynucleobacter;s_Polynucleobacter aenigmaticus	K19295*	alginate O-acetyltransferase complex protein AlgJ	Not Included in Pathway or Brite; Unclassified: metabolism; Glycan metabolism	ENOG4111HIZ*	Cell morphology protein	Function unknown	PF16822 [SGNH hydrolase-like domain, acetyltransferase AlgX]
NBP_Sc1-350-aux_7054-8418	algI	k_Bacteria;p_Proteobacteria;c_Betaproteobacteria;o_Burkholderiales;f_Burkholderiaceae;g_Polynucleobacter;s_Polynucleobacter aenigmaticus	K19294*	alginate O-acetyltransferase complex protein AlgI	Not Included in Pathway or Brite; Unclassified: metabolism; Glycan metabolism	COG1696*	Predicted membrane protein involved in D-alanine export	Cell envelope biogenesis, outer membrane	PF03062 [MBOAT, membrane-bound O-acyltransferase family]
NBP_Sc1-350-aux_8494-8679		k_Bacteria;p_Proteobacteria;c_Betaproteobacteria;o_Burkholderiales;f_Burkholderiaceae;g_Polynucleobacter;s_Polynucleobacter aenigmaticus				ENOG4112ACR*	Cellulose acetylase subunit	Function unknown
NBP_Sc1-177-singleton
ORF	Gene name	Tax	KEGG ID	KEGGFUN	KEGGPATH	COG ID	COGFUN	COGPATH	PFAM
NBP_Sc1-177-singleton_66-1046		k_Bacteria;p_Proteobacteria;c_Betaproteobacteria;o_Burkholderiales;f_Burkholderiaceae;g_Polynucleobacter				ENOG4111NJJ*	Outer membrane porin	Cell wall/membrane/envelope biogenesis	PF13609 [Gram-negative porin]
